# Trans-omic analysis reveals allosteric and gene regulation-axes for altered glucose-responsive liver metabolism associated with obesity

**DOI:** 10.1101/653758

**Authors:** Toshiya Kokaji, Atsushi Hatano, Yuki Ito, Katsuyuki Yugi, Miki Eto, Satoshi Ohno, Masashi Fujii, Ken-ichi Hironaka, Riku Egami, Hiroshi Inoue, Shinsuke Uda, Hiroyuki Kubota, Yutaka Suzuki, Kazutaka Ikeda, Makoto Arita, Masaki Matsumoto, Keiichi I. Nakayama, Akiyoshi Hirayama, Tomoyoshi Soga, Shinya Kuroda

**Affiliations:** Department of Biological Sciences, Graduate School of Science, University of Tokyo, 7-3-1 Hongo, Bunkyo-ku, Tokyo 113-0033, Japan; YCI Laboratory for Trans-Omics, Young Chief Investigator Program, RIKEN Center for Integrative Medical Science, 1-7-22 Suehiro-cho, Tsurumi-ku, Yokohama, Kanagawa 230-0045, Japan; Department of Computational Biology and Medical Sciences, Graduate School of Frontier Sciences, University of Tokyo, 5-1-5 Kashiwanoha, Kashiwa, Chiba 277-8562, Japan; Institute for Advanced Biosciences, Keio University, Fujisawa, 252-8520, Japan; PRESTO, Japan Science and Technology Agency, 1-7-22 Suehiro-cho, Tsurumi-ku, Yokohama, Kanagawa 230-0045, Japan; Molecular Genetics Research Laboratory, Graduate School of Science, University of Tokyo, 7-3-1 Hongo, Bunkyo-ku, Tokyo 113-0033, Japan; Program of Mathematical and Life Sciences, Graduate School of Integrated Sciences for Life, Hiroshima University, Kagamiyama, Higashi-hiroshima 739-8526, Japan; Metabolism and Nutrition Research Unit, Institute for Frontier Science Initiative, Kanazawa University, 13-1 Takaramachi, Kanazawa, Ishikawa, 920-8641, Japan; Division of Integrated Omics, Research Center for Transomics Medicine, Medical Institute of Bioregulation, Kyushu University, 3-1-1 Maidashi, Higashi-ku, Fukuoka 812-8582, Japan; Laboratory for Metabolomics, RIKEN Center for Integrative Medical Sciences, Yokohama, Japan; Graduate School of Medical Life Science, Yokohama City University, Yokohama, Japan; Division of Physiological Chemistry and Metabolism, Keio University Faculty of Pharmacy, Tokyo, Japan; Department of Molecular and Cellular Biology, Medical Institute of Bioregulation, Kyushu University, 3-1-1 Maidashi, Higashi-ku, Fukuoka 812-8582, Japan; Institute for Advanced Biosciences, Keio University, 246-2 Mizukami, Kakuganji, Tsuruoka, Yamagata 997-0052, Japan; Core Research for Evolutional Science and Technology (CREST), Japan Science and Technology Agency, Bunkyo-ku, Tokyo 113-0033, Japan

## Abstract

Impaired glucose tolerance associated with obesity causes postprandial hyperglycemia and can lead to type 2 diabetes. To study the differences in liver metabolism in the healthy and obese states, we constructed and analyzed trans-omic glucose-responsive metabolic networks with layers for metabolites, expression data for metabolic enzyme genes, transcription factors, and insulin signaling proteins from the livers of healthy and obese mice. We integrated multi-omic time-course data from wild-type (WT) and leptin-deficient obese (*ob*/*ob*) mice after orally administered glucose. In WT mice, metabolic reactions were rapidly regulated (within 10 minutes of oral glucose administration) primarily by glucose-responsive metabolites, especially ATP and NADP+, which functioned as allosteric regulators and substrates of metabolic enzymes, and by Akt-dependent glucose-responsive genes encoding metabolic enzymes. In *ob*/*ob* mice, most rapid regulation by glucose-responsive metabolites was absent; instead, glucose administration produced slow changes in the expression of metabolic enzyme-encoding genes to alter metabolic reactions in a time scale of hours. Few common regulatory events occurred in both the healthy and obese mice. Thus, our trans-omic network analysis revealed regulation of liver metabolism in response to glucose is mediated through different mechanisms in the healthy and obese states: Rapid changes in allosteric regulators and substrates and in gene expression dominate the healthy state, and slow transcriptional regulation dominates the obese state.
