## Supplemental Table 10 for "Trans-omic analysis reveals allosteric and gene regulation-axes for altered glucose-responsive liver metabolism associated with obesity"

### Sheet: Readme
Table S10: Western blotting data (Fig. 4 and 7, and fig. S8).
Sheet: Raw (glucose)		Western blotting data in the liver of WT and ob/ob mice following oral glucose administration.
	Column A to B	Name of protein.
	Column C to AB	Amount or phosphorylation of proteins. The number indicates the sample number of mice.
Sheet: Analysis (glucose)		The result of our analysis of Western blotting data in the liver of WT and ob/ob mice following oral glucose administration.
	Column A to B	Same as the column A to B of Raw (glucose) sheet.
	Column C to G	Properties of differences of the amounts or phosphorylation of proteins at 0 min between WT mice and ob/ob mice
	Column F	Protein larger in ob/ob mice than WT mice (TRUE), otherwise (FALSE)
	Column G	Protein larger in WT mice than ob/ob mice (TRUE), otherwise (FALSE)
	Column H to R	Properties of glucose-responsive phosphorylation in WT mice.
	Column Q	An increased phosphoryaltion or amount (1), a decreased phosphoryaltion or amount (-1), and a unchanged phosphoryaltion or amount (0).
	Column R	T1/2 of phosphorylation or amount of a protein in WT mice. We caluculated only for glucose-responsive phosphorylation.
	Column S to AF	Properties of glucose-responsive phosphorylation in ob/ob mice.
		Same as the column H to R.
	Column AG	Common to both WT mice and ob/ob mice (TRUE), otherwise (FALSE).
	Column AH	WT mice-specific (TRUE), otherwise (FALSE).
	Column AI	ob/ob mice-specific (TRUE), otherwise (FALSE).
	Column AJ	Opposite between WT mice and ob/ob mice (TRUE), otherwise (FALSE).
Sheet: Raw (water)		Western blotting data in the liver of WT and ob/ob mice following oral water administration.
	Column A to AE	Same as the columns of Raw (glucose) sheet.

### Sheet: Raw (glucose)
Name	Long form	WT mice at 0 min No.1 (a. u.)	WT mice at 0 min No.2 (a. u.)	WT mice at 0 min No.3 (a. u.)	WT mice at 20 min No.1 (a. u.)	WT mice at 20 min No.2 (a. u.)	WT mice at 60 min No.1 (a. u.)	WT mice at 60 min No.2 (a. u.)	WT mice at 120 min No.1 (a. u.)	WT mice at 120 min No.2 (a. u.)	WT mice at 120 min No.3 (a. u.)	WT mice at 240 min No.1 (a. u.)	ob/ob mice at 0 min No.1 (a. u.)	ob/ob mice at 0 min No.2 (a. u.)	ob/ob mice at 0 min No.3 (a. u.)	ob/ob mice at 20 min No.1 (a. u.)	ob/ob mice at 20 min No.2 (a. u.)	ob/ob mice at 20 min No.3 (a. u.)	ob/ob mice at 60 min No.1 (a. u.)	ob/ob mice at 60 min No.2 (a. u.)	ob/ob mice at 60 min No.3 (a. u.)	ob/ob mice at 120 min No.1 (a. u.)	ob/ob mice at 120 min No.2 (a. u.)	ob/ob mice at 120 min No.3 (a. u.)	ob/ob mice at 240 min No.1 (a. u.)	ob/ob mice at 240 min No.2 (a. u.)	ob/ob mice at 240 min No.3 (a. u.)
pIrβ	phosphorylated insulin receptor β	0.0952139	0.0540181	0.0223301	0.577653	0.182342	0.166302	0.113041	0.198149	0.10993	0.0335795	0.0292713	2.17321	1.53503	2.32393	0.81272	2.85672	1.98012	1.35089	1.11009	0.628627	1.57567	2.38062	2.05346	1.76192	2.77389	2.23613
Irβ	Insulin receptor β	2.46212	1.66375	1.43906	1.38322	2.38324	1.80854	1.53675	2.02804	1.3498	1.33068	1.17733	0.513754	0.472777	0.313035	0.434999	0.586657	0.423109	0.404057	0.402526	0.242772	0.574559	0.519241	0.486116	0.536132	0.552124	0.737764
pIrs1	phosphorylated insulin receptor substrate 1	0.929431	0.501206	0.373952	1.05614	1.23808	1.4548	1.32441	2.08028	1.02847	0.757101	0.50076	1.18844	1.21705	1.06703	0.935733	0.943273	0.995399	0.907318	0.86572	0.464631	1.25455	0.954314	1.17643	1.08658	1.13127	1.64204
Irs1	Insulin receptor substrate 1	2.04721	1.5342	1.59233	1.23357	0.694516	0.829888	0.67391	1.30041	0.587084	0.409659	0.8602	0.525567	0.574444	0.846304	1.66002	0.968564	1.27864	0.869176	0.993417	0.547378	1.34141	1.50515	1.83944	0.479803	1.17454	1.18066
Irs2	Insulin receptor substrate 2	2.54528	1.72796	1.44323	1.52329	2.32987	1.30288	1.23243	1.39253	0.968599	1.22307	1.11921	0.541307	0.413833	0.352812	0.556224	0.582982	0.585889	0.472489	0.410216	0.347448	0.574979	0.669955	0.65898	0.753466	0.51972	0.821146
pAkt	phosphorylated Akt	0.550586	0.335773	0.110879	0.636201	0.523738	0.310772	0.197956	0.419491	0.144417	0.0956704	0.0596046	1.78033	1.68265	1.6998	1.20844	3.31513	1.86366	1.26862	1.48321	0.83974	1.47829	1.9376	1.66384	1.64988	1.49066	1.6016
pFoxo1	phosphorylated forkhead box protein O1	0.694768	0.281153	0.138601	0.755199	0.657748	0.515238	0.373477	0.719882	0.276294	0.276659	0.278494	1.77546	1.35133	1.32523	1.25025	2.22723	1.78877	1.31225	1.20693	0.970503	1.48846	1.67371	1.63407	1.52229	1.62258	1.72757
pGsk3β	phosphorylated glycogen synthase kinase 3 β	0.561008	0.26371	0.183806	0.663418	0.597403	0.396086	0.333732	0.493646	0.242199	0.251414	0.156841	1.88673	1.94925	1.45187	1.27754	1.87095	1.80752	1.48021	1.35671	0.896655	1.54896	1.82467	1.66207	1.64366	1.62272	1.82159
pGs	phosphorylated glycogen synthase	1.72532	1.62175	1.31325	0.293101	0.147698	0.516951	0.563383	1.38551	0.589104	0.347343	0.480848	2.09866	1.57016	1.30558	0.832673	0.380269	0.479446	0.901652	1.39628	0.534617	1.59128	1.56898	1.71893	1.23961	1.38867	2.22516
pGp	phosphorylated glycogen phosphorylase	0.615173	0.648387	0.396185	0.418951	0.18318	0.24613	0.296701	0.593163	0.244707	0.234289	0.12681	2.09833	1.86252	1.21012	0.659693	0.722521	0.800638	1.07226	1.43654	0.620706	2.35951	2.16517	2.23265	1.81974	1.88354	3.42596
pS6	phosphorylated ribosomal protein S6	1.61123	0.389197	0.498398	1.85167	4.23924	1.24458	0.706891	0.71404	0.797793	0.893064	0.884562	0.80045	0.891108	0.715912	1.45779	0.894858	1.65266	2.27997	0.636023	0.195832	0.202644	0.31161	0.226899	1.79677	0.19118	0.571603
pErk	phosphorylated Erk	0.545375	0.292329	0.254916	1.55424	2.04527	0.48529	0.569907	0.632324	0.410018	0.330432	0.204533	1.31237	0.818631	0.511145	2.67684	1.18194	3.41778	0.801009	1.18571	0.591415	1.28244	1.29355	1.85598	0.913991	1.65652	1.20511
peif4e	phosphorylated eukaryotic translation initiation factor 4e	1.93006	1.48664	1.11188	1.2349	1.81007	0.924314	0.883848	1.25841	0.974684	0.84193	1.28861	0.73834	0.748701	0.72594	1.01302	0.978406	0.714575	0.732227	0.68232	0.274794	0.62866	0.81692	0.907878	0.733895	0.952639	1.46481
pCreb	phosphorylated cAMP responsive element binding protein	1.90121	1.21709	0.992084	1.61766	2.1351	1.47385	1.5923	1.6449	1.1978	1.01929	0.891338	0.772814	0.911156	0.631146	1.03782	0.77434	0.69173	0.731104	0.916457	0.307797	0.894235	0.944644	0.77991	0.883791	0.769692	1.07904

### Sheet: Analysis (glucose)
		Difference between WT mice and ob/ob mice at 0 min					Difference between 0 min and 20 min in WT mice			Difference between 0 min and 60 min in WT mice			Difference between 0 min and 120 min in WT mice			Response of WT mice		Difference between 0 min and 20 min in ob/ob mice			Difference between 0 min and 60 min in ob/ob mice			Difference between 0 min and 120 min in ob/ob mice			Difference between 0 min and 240 min in ob/ob mice			Response of ob/ob mice		Comparison between the responses of WT mice and ob/ob mice
Name	Long form	Fold change	P value	Q value	Larger in ob/ob mice than WT mice	Larger in WT mice than ob/ob mice	Fold change	P value	Q value	Fold change	P value	Q value	Fold change	P value	Q value	Response	T1/2	Fold change	P value	Q value	Fold change	P value	Q value	Fold change	P value	Q value	Fold change	P value	Q value	Response	T1/2	Common response	WT mice specific response	ob/ob mice specific response	Opposite response
pIrβ	phosphorylated insulin receptor β	35.1603	0.014435	0.0404181	TRUE	FALSE	6.64477	0.347315	0.42056	2.44235	0.123799	0.284391	1.99145	0.361698	0.42056	1	10	0.936571	0.856231	0.652451	0.512188	0.0389321	0.284391	0.996284	0.983341	0.672434	1.12264	0.552302	0.552425	-1	36.9922	FALSE	FALSE	FALSE	TRUE
Irβ	Insulin receptor β	0.233528	0.0400833	0.076321	FALSE	TRUE	1.01523	0.966525	0.672434	0.901707	0.632459	0.57276	0.846107	0.503877	0.539617	0		1.11173	0.581908	0.564525	0.807466	0.363986	0.42056	1.21573	0.264068	0.384707	1.4051	0.120412	0.284391	0		FALSE	FALSE	FALSE	FALSE
pIrs1	phosphorylated insulin receptor substrate 1	1.92427	0.0714099	0.111082	FALSE	FALSE	1.90699	0.0687488	0.284391	2.31012	0.0311098	0.284391	2.14223	0.224817	0.342411	1	14.4531	0.827758	0.0349137	0.284391	0.644393	0.0884027	0.284391	0.974881	0.792319	0.639726	1.11155	0.54799	0.552425	-1	21.2109	FALSE	FALSE	FALSE	TRUE
Irs1	Insulin receptor substrate 1	0.376191	0.00827752	0.0289713	FALSE	TRUE	0.559	0.155161	0.297089	0.435989	0.0156421	0.209651	0.444003	0.0507202	0.284391	-1	12.793	2.0075	0.0628427	0.284391	1.23822	0.408815	0.464351	2.40762	0.00942093	0.207448	1.4566	0.334351	0.42056	1	13.9648	FALSE	FALSE	FALSE	TRUE
Irs2	Insulin receptor substrate 2	0.228804	0.043612	0.076321	FALSE	TRUE	1.01107	0.970994	0.672434	0.665265	0.19198	0.321638	0.626996	0.153271	0.297089	-1	45.1562	1.31893	0.125487	0.284391	0.940517	0.718436	0.605321	1.45564	0.0496483	0.284391	1.60123	0.0836778	0.284391	1	18.8477	FALSE	FALSE	FALSE	TRUE
pAkt	phosphorylated Akt	5.17708	0.00596163	0.0289713	TRUE	FALSE	1.74473	0.184308	0.316702	0.765205	0.618029	0.57276	0.661405	0.52752	0.543872	1	10	1.23717	0.579494	0.564525	0.695665	0.105968	0.284391	0.983914	0.856759	0.652451	0.918524	0.0773127	0.284391	0		FALSE	TRUE	FALSE	FALSE
pFoxo1	phosphorylated forkhead box protein O1	3.99455	0.00773158	0.0289713	TRUE	FALSE	1.90164	0.175738	0.316702	1.19609	0.718229	0.605321	1.14204	0.824607	0.646059	1	10	1.18289	0.456157	0.501137	0.783845	0.153815	0.297089	1.07732	0.524065	0.543872	1.09444	0.447067	0.499336	0		FALSE	TRUE	FALSE	FALSE
pGsk3β	phosphorylated glycogen synthase kinase 3 β	5.24315	0.00253355	0.0289713	TRUE	FALSE	1.87525	0.115726	0.284391	1.08547	0.829085	0.646059	0.978915	0.962612	0.672434	1	10	0.937245	0.675359	0.587781	0.706066	0.0948229	0.284391	0.952316	0.665289	0.586636	0.962202	0.72261	0.605321	0		FALSE	TRUE	FALSE	FALSE
pGs	phosphorylated glycogen synthase	1.06739	0.717799	0.773015	FALSE	FALSE	0.141878	0.00293523	0.098352	0.347723	0.0123822	0.207448	0.498239	0.116995	0.284391	-1	10	0.340219	0.0235403	0.262925	0.569426	0.105135	0.284391	0.98086	0.90522	0.672434	0.975683	0.922025	0.672434	-1	10	TRUE	FALSE	FALSE	FALSE
pGp	phosphorylated glycogen phosphorylase	3.11552	0.0386985	0.076321	TRUE	FALSE	0.544178	0.223554	0.342411	0.490585	0.0601255	0.284391	0.645978	0.249435	0.371464	-1	16.9141	0.422136	0.0612158	0.284391	0.605205	0.128962	0.284391	1.30678	0.180187	0.316702	1.3787	0.349212	0.42056	-1	10	TRUE	FALSE	FALSE	FALSE
pS6	phosphorylated ribosomal protein S6	0.96344	0.945182	0.945182	FALSE	FALSE	3.65626	0.293468	0.401363	1.17143	0.782923	0.639726	0.962411	0.943655	0.672434	1	10	1.6637	0.137887	0.288766	1.29257	0.747118	0.618124	0.307856	0.00153073	0.098352	1.06317	0.926416	0.672434	1	10	TRUE	FALSE	FALSE	FALSE
pErk	phosphorylated Erk	2.41817	0.145311	0.176742	FALSE	FALSE	4.94157	0.0762662	0.284391	1.44862	0.212501	0.342411	1.25641	0.507288	0.539617	1	10	2.75403	0.131555	0.284391	0.975775	0.945365	0.672434	1.67742	0.121088	0.284391	1.429	0.300859	0.403241	1	10	TRUE	FALSE	FALSE	FALSE
peif4e	phosphorylated eukaryotic translation initiation factor 4e	0.48867	0.0823034	0.115225	FALSE	FALSE	1.00858	0.975044	0.672434	0.598917	0.123627	0.284391	0.679025	0.166413	0.309782	-1	40.4297	1.22279	0.222859	0.342411	0.763378	0.351465	0.42056	1.06348	0.62683	0.57276	1.42403	0.285474	0.398563	0		FALSE	TRUE	FALSE	FALSE
pCreb	phosphorylated cAMP responsive element binding protein	0.563236	0.151493	0.176742	FALSE	FALSE	1.36949	0.278463	0.397046	1.11893	0.61475	0.57276	0.939569	0.816188	0.646059	0		1.08154	0.659922	0.586636	0.844605	0.589671	0.564525	1.13117	0.355931	0.42056	1.1803	0.315719	0.414861	0		FALSE	FALSE	FALSE	FALSE

### Sheet: Raw (water)
	WT mice at 0 min No.1 (a. u.)	WT mice at 0 min No.2 (a. u.)	WT mice at 0 min No.3 (a. u.)	WT mice at 20 min No.1 (a. u.)	WT mice at 20 min No.2 (a. u.)	WT mice at 20 min No.3 (a. u.)	WT mice at 60 min No.1 (a. u.)	WT mice at 60 min No.2 (a. u.)	WT mice at 60 min No.3 (a. u.)	WT mice at 120 min No.1 (a. u.)	WT mice at 120 min No.2 (a. u.)	WT mice at 120 min No.3 (a. u.)	WT mice at 240 min No.1 (a. u.)	WT mice at 240 min No.2 (a. u.)	WT mice at 240 min No.3 (a. u.)	ob/ob mice at 0 min No.1 (a. u.)	ob/ob mice at 0 min No.2 (a. u.)	ob/ob mice at 0 min No.3 (a. u.)	ob/ob mice at 20 min No.1 (a. u.)	ob/ob mice at 20 min No.2 (a. u.)	ob/ob mice at 20 min No.3 (a. u.)	ob/ob mice at 60 min No.1 (a. u.)	ob/ob mice at 60 min No.2 (a. u.)	ob/ob mice at 60 min No.3 (a. u.)	ob/ob mice at 120 min No.1 (a. u.)	ob/ob mice at 120 min No.2 (a. u.)	ob/ob mice at 120 min No.3 (a. u.)	ob/ob mice at 240 min No.1 (a. u.)	ob/ob mice at 240 min No.2 (a. u.)	ob/ob mice at 240 min No.3 (a. u.)
pAkt	0.199539	0.394239	0.0808094	0.0749276	0.264541	0.260844	1.54244	0.32228	1.14239	0.457576	0.583505	0.405922	0.376988	1.49609	2.54149	5.20925	4.58642	2.79749	2.00269	3.29667	1.00764	3.35069	1.80413	1.95889	1.31262	2.34465	2.33232	2.16768	2.8075	3.29072
pErk	0.220862	0.21741	0.228924	0.354359	0.70546	0.607213	0.550966	0.658752	1.48506	0.632849	0.329792	0.410151	0.871134	0.737851	1.10489	2.40456	6.21151	3.19194	0.420289	0.773369	1.00372	2.66339	1.51329	1.63658	0.649412	0.8882	0.499478	1.14815	1.26179	1.78327
