## Supplemental Table 12 for "Trans-omic analysis reveals allosteric and gene regulation-axes for altered glucose-responsive liver metabolism associated with obesity"

### Sheet: Readme
Table S12: Enrichment analysis of downstream genes of each TF (Fig. 5).
Sheet: Increase in WT mice		Enrichment analysis of glucose-responsive genes that increased in WT mice in the downstream of each TF.
	Column A	ID of TF
	Column B	The number of genes that is the downstream of the TF and increased following glucose administration in WT mice.
	Column C	The number of genes that is the downstream of the TF.
	Column D	The number of genes that increased following glucose administration in WT mice.
	Column E to F	The significance of enrichment of the genes in the downstream of the TF determined by one-tailed Fisher’s exact test.
Sheet: Increase in obob mice		Enrichment analysis of glucose-responsive genes that increased in ob/ob mice in the downstream of each TF.
	Column A to F	Same as the columns in "Increase in WT mice" sheet.
Sheet: Decrease in WT mice		Enrichment analysis of glucose-responsive genes that decreased in WT mice in the downstream of each TF.
	Column A to F	Same as the columns in "Increase in WT mice" sheet.
Sheet: Decrease in obob mice		Enrichment analysis of glucose-responsive genes that decreased in ob/ob mice in the downstream of each TF.
	Column A to F	Same as the columns in "Increase in WT mice" sheet.

### Sheet: Increase in WT mice
	Number of gene
TRNASFAC motif ID	Regulated by TF and increase in wt mice	Regulated by TF	Increase in WT mice	P value	Q value
V$BBX_03	29	630	638	0.999894	0.999999
V$BEN_01	144	1488	638	0.00988047	0.0491076
V$CHCH_01	249	3106	638	0.634535	0.939112
V$COE1_Q6	102	1410	638	0.923232	0.999999
V$CPBP_Q6	249	3106	638	0.634535	0.939112
V$CREB1_Q6	55	473	638	0.00389028	0.0359851
V$CREBP1_01	160	2616	638	0.999999	0.999999
V$CTCF_01	62	812	638	0.727641	0.961526
V$DEAF1_02	29	630	638	0.999894	0.999999
V$DRI1_01	287	3329	638	0.0940023	0.21738
V$EGR1_Q6	63	1056	638	0.998302	0.999999
V$ERALPHA_Q6_01	287	3329	638	0.0940023	0.21738
V$FOXO1_08	287	3329	638	0.0940023	0.21738
V$FREAC3_01	156	985	638	4.49104e-18	5.53895e-17
V$GKLF_Q4	153	1595	638	0.0106179	0.0491076
V$HBP1_03	76	988	638	0.724219	0.961526
V$HES1_Q6	144	1488	638	0.00988047	0.0491076
V$HIC1_08	76	988	638	0.724219	0.961526
V$HIF1A_Q5	144	1488	638	0.00988047	0.0491076
V$HMGIY_Q3	287	3329	638	0.0940023	0.21738
V$HOMEZ_01	299	3492	638	0.114001	0.248121
V$ING4_01	145	1559	638	0.034802	0.143075
V$IRF1_Q5	287	3329	638	0.0940023	0.21738
V$MAZR_01	19	338	638	0.971413	0.999999
V$MAZ_Q6_01	97	1180	638	0.470852	0.860264
V$NFAT1_Q4	287	3329	638	0.0940023	0.21738
V$P53_04	254	3344	638	0.938695	0.999999
V$POU6F1_02	287	3329	638	0.0940023	0.21738
V$RELA_Q6	143	645	638	1.40992e-31	2.60836e-30
V$RNF96_01	173	2118	638	0.488258	0.860264
V$SP100_04	40	724	638	0.998101	0.999999
V$SP1_Q6_01	249	3106	638	0.634535	0.939112
V$SREBP_Q6	81	232	638	4.57055e-32	1.6911e-30
V$TATA_01	40	598	638	0.925473	0.999999
V$XBP1_01	157	1841	638	0.253091	0.492862
V$ZFP161_04	249	3106	638	0.634535	0.939112
V$ZFX_01	170	1969	638	0.185666	0.381646

### Sheet: Increase in obob mice
	Number of gene
TRNASFAC motif ID	Regulated by TF and increase in obob mice	Regulated by TF	Increase in obob mice	P value	Q value
V$BBX_03	219	630	1038	4.92984e-48	1.01336e-47
V$BEN_01	527	1488	1038	2.94194e-141	1.20947e-140
V$CHCH_01	920	3106	1038	6.3078e-274	5.83472e-273
V$COE1_Q6	49	1410	1038	1	1
V$CPBP_Q6	920	3106	1038	6.3078e-274	5.83472e-273
V$CREB1_Q6	253	473	1038	7.68048e-106	2.36815e-105
V$CREBP1_01	81	2616	1038	1	1
V$CTCF_01	20	812	1038	1	1
V$DEAF1_02	219	630	1038	4.92984e-48	1.01336e-47
V$DRI1_01	69	3329	1038	1	1
V$EGR1_Q6	327	1056	1038	7.0336e-61	1.85888e-60
V$ERALPHA_Q6_01	69	3329	1038	1	1
V$FOXO1_08	69	3329	1038	1	1
V$FREAC3_01	4	985	1038	1	1
V$GKLF_Q4	538	1595	1038	4.81812e-134	1.78271e-133
V$HBP1_03	174	988	1038	1.6166e-05	2.8483e-05
V$HES1_Q6	527	1488	1038	2.94194e-141	1.20947e-140
V$HIC1_08	174	988	1038	1.6166e-05	2.8483e-05
V$HIF1A_Q5	527	1488	1038	2.94194e-141	1.20947e-140
V$HMGIY_Q3	69	3329	1038	1	1
V$HOMEZ_01	69	3492	1038	1	1
V$ING4_01	439	1559	1038	4.17468e-72	1.18818e-71
V$IRF1_Q5	69	3329	1038	1	1
V$MAZR_01	0	338	1038	1	1
V$MAZ_Q6_01	329	1180	1038	3.10609e-49	7.18284e-49
V$NFAT1_Q4	69	3329	1038	1	1
V$P53_04	685	3344	1038	1.10831e-59	2.73382e-59
V$POU6F1_02	69	3329	1038	1	1
V$RELA_Q6	19	645	1038	1	1
V$RNF96_01	746	2118	1038	9.25747e-236	6.85053e-235
V$SP100_04	182	724	1038	6.07102e-20	1.18225e-19
V$SP1_Q6_01	920	3106	1038	6.3078e-274	5.83472e-273
V$SREBP_Q6	2	232	1038	1	1
V$TATA_01	29	598	1038	1	1
V$XBP1_01	558	1841	1038	1.81222e-116	6.09564e-116
V$ZFP161_04	920	3106	1038	6.3078e-274	5.83472e-273
V$ZFX_01	709	1969	1038	4.83109e-224	2.97917e-223

### Sheet: Decrease in WT mice
	Number of gene
TRNASFAC motif ID	Regulated by TF and decrease in wt mice	Regulated by TF	Decrease in WT mice	P value	Q value
V$BBX_03	36	630	617	0.987671	1
V$BEN_01	110	1488	617	0.788791	1
V$CHCH_01	213	3106	617	0.996969	1
V$COE1_Q6	94	1410	617	0.973081	1
V$CPBP_Q6	213	3106	617	0.996969	1
V$CREB1_Q6	30	473	617	0.915917	1
V$CREBP1_01	186	2616	617	0.964942	1
V$CTCF_01	70	812	617	0.217015	0.729961
V$DEAF1_02	36	630	617	0.987671	1
V$DRI1_01	310	3329	617	2.84071e-05	0.000131383
V$EGR1_Q6	43	1056	617	1	1
V$ERALPHA_Q6_01	310	3329	617	2.84071e-05	0.000131383
V$FOXO1_08	310	3329	617	2.84071e-05	0.000131383
V$FREAC3_01	139	985	617	4.61802e-13	1.70867e-11
V$GKLF_Q4	118	1595	617	0.795376	1
V$HBP1_03	67	988	617	0.923809	1
V$HES1_Q6	110	1488	617	0.788791	1
V$HIC1_08	67	988	617	0.923809	1
V$HIF1A_Q5	110	1488	617	0.788791	1
V$HMGIY_Q3	310	3329	617	2.84071e-05	0.000131383
V$HOMEZ_01	316	3492	617	0.00029261	0.00120295
V$ING4_01	129	1559	617	0.266264	0.820982
V$IRF1_Q5	310	3329	617	2.84071e-05	0.000131383
V$MAZR_01	24	338	617	0.732654	1
V$MAZ_Q6_01	61	1180	617	0.999965	1
V$NFAT1_Q4	310	3329	617	2.84071e-05	0.000131383
V$P53_04	218	3344	617	0.99995	1
V$POU6F1_02	310	3329	617	2.84071e-05	0.000131383
V$RELA_Q6	49	645	617	0.627112	1
V$RNF96_01	146	2118	617	0.977834	1
V$SP100_04	49	724	617	0.891144	1
V$SP1_Q6_01	213	3106	617	0.996969	1
V$SREBP_Q6	26	232	617	0.0413087	0.152842
V$TATA_01	24	598	617	0.999973	1
V$XBP1_01	138	1841	617	0.763664	1
V$ZFP161_04	213	3106	617	0.996969	1
V$ZFX_01	125	1969	617	0.998626	1

### Sheet: Decrease in obob mice
	Number of gene
TRNASFAC motif ID	Regulated by TF and decrease in obob mice	Regulated by TF	Decrease in obob mice	P value	Q value
V$BBX_03	11	630	1473	1	1
V$BEN_01	39	1488	1473	1	1
V$CHCH_01	78	3106	1473	1	1
V$COE1_Q6	371	1410	1473	6.62611e-15	2.04305e-14
V$CPBP_Q6	78	3106	1473	1	1
V$CREB1_Q6	37	473	1473	1	1
V$CREBP1_01	507	2616	1473	0.173803	0.459337
V$CTCF_01	156	812	1473	0.383868	0.946875
V$DEAF1_02	11	630	1473	1	1
V$DRI1_01	1024	3329	1473	2.70391e-120	1.11161e-119
V$EGR1_Q6	19	1056	1473	1	1
V$ERALPHA_Q6_01	1024	3329	1473	2.70391e-120	1.11161e-119
V$FOXO1_08	1024	3329	1473	2.70391e-120	1.11161e-119
V$FREAC3_01	540	985	1473	1.96015e-168	7.25254e-167
V$GKLF_Q4	49	1595	1473	1	1
V$HBP1_03	28	988	1473	1	1
V$HES1_Q6	39	1488	1473	1	1
V$HIC1_08	28	988	1473	1	1
V$HIF1A_Q5	39	1488	1473	1	1
V$HMGIY_Q3	1024	3329	1473	2.70391e-120	1.11161e-119
V$HOMEZ_01	1090	3492	1473	4.24612e-143	7.85532e-142
V$ING4_01	52	1559	1473	1	1
V$IRF1_Q5	1024	3329	1473	2.70391e-120	1.11161e-119
V$MAZR_01	63	338	1473	0.549287	1
V$MAZ_Q6_01	71	1180	1473	1	1
V$NFAT1_Q4	1024	3329	1473	2.70391e-120	1.11161e-119
V$P53_04	414	3344	1473	1	1
V$POU6F1_02	1024	3329	1473	2.70391e-120	1.11161e-119
V$RELA_Q6	282	645	1473	5.05985e-53	1.87214e-52
V$RNF96_01	50	2118	1473	1	1
V$SP100_04	8	724	1473	1	1
V$SP1_Q6_01	78	3106	1473	1	1
V$SREBP_Q6	60	232	1473	0.00427404	0.0121646
V$TATA_01	215	598	1473	3.24032e-25	1.08993e-24
V$XBP1_01	73	1841	1473	1	1
V$ZFP161_04	78	3106	1473	1	1
V$ZFX_01	50	1969	1473	1	1
