## Supplemental Table 13 for "Trans-omic analysis reveals allosteric and gene regulation-axes for altered glucose-responsive liver metabolism associated with obesity"

### Sheet: Readme
Table S13: Enzyme binding affinity Km and Ki (fig. S13).
Sheet: ATP, NADP+		The mean amounts of ATP and NADP+ in the liver of WT and ob/ob mice following oral glucose administration.
		The unit of the data were changed using the weight of protein per volume in the mouse liver (0.2 mg/L)
Sheet: Km, Ki (ATP, NADP+)		Binding affinities of reactions regulated by ATP or NADP+.
	Column A	Km or Ki.
	Column B to C	A metabolite and its regulating reaction.
	Column D to E	Binding affinities and their geometric mean.
	Column F to G	Saturation indices of WT mice and ob/ob mice at fasting state (0 min)

### Sheet: ATP, NADP+
	WT mice					ob/ob mice
	0 min (mM)	20 min (mM)	60 min (mM)	120 min (mM)	240 min (mM)	0 min (mM)	20 min (mM)	60 min (mM)	120 min (mM)	240 min (mM)
ATP	0.501173	0.910636	0.657951	0.60483	1.02984	2.11616	1.65046	1.8602	1.53401	1.87456
NADP+	0.60069	0.439119	0.343265	0.31353	0.505552	0.539638	0.49772	0.412652	0.499497	0.468602

### Sheet: Km, Ki (ATP, NADP+)
Km or Ki	Metabolite	EC number	Individual	Geometric mean	Saturation index of WT mice at 0min	Saturation index of ob/ob mice at 0min
Km	ATP	2.7.1.1	0.208, 0.39	0.284816	0.637634	0.881375
Km	ATP	2.7.1.20	0.025	0.025	0.952487	0.988324
Km	ATP	2.7.1.21	0.15, 0.3	0.212132	0.702607	0.908889
Km	ATP	2.7.1.33	0.087, 0.112	0.0987117	0.835449	0.955432
Km	ATP	2.7.1.48	0.349, 0.45, 0.5, 2.1, 3.6, 3.6	1.13494	0.30632	0.650906
Km	ATP	2.7.1.67	0.14	0.14	0.78165	0.937948
Km	ATP	2.7.1.91	0.072	0.072	0.874384	0.967096
Km	ATP	2.7.1.137	0.035	0.035	0.874384	0.98373
Km	ATP	2.7.1.138	85.6	85.6	0.00582075	0.0241251
Km	ATP	2.7.2.3	0.038, 0.11, 0.22, 0.42	0.140188	0.781421	0.937869
Km	ATP	2.7.3.2	0.31, 0.65, 0.75	0.532654	0.484775	0.798908
Km	ATP	2.7.4.3	6.3e-05, 0.000141, 0.00073, 0.000998	0.000283631	0.999434	0.999866
Km	ATP	2.7.4.8	1	1	0.333854	0.679092
Km	ATP	2.7.7.1	0.0335, 0.039, 0.082, 0.08425	0.0548117	0.901415	0.974752
Km	ATP	2.7.9.3	0.75	0.75	0.400563	0.738326
Km	ATP	3.6.1.5	0.011, 0.013	0.0119583	0.976696	0.994381
Km	ATP	4.6.1.1	0.1, 0.15	0.122474	0.803616	0.945291
Km	ATP	6.2.1.3	1.4	1.4	0.263613	0.601838
Km	ATP	6.3.1.17	0.0096	0.0096	0.981205	0.995484
Km	ATP	6.3.2.2	0.87, 0.87, 5, 5	2.08567	0.19374	0.503629
Km	ATP	6.3.2.11	0.57	0.57	0.467873	0.787801
Km	ATP	6.3.2.41	0.0096, 0.065	0.02498	0.952523	0.988333
Km	ATP	6.3.4.5	0.15, 0.61, 0.66	0.392333	0.560906	0.843598
Km	ATP	6.3.5.2	0.28, 0.28	0.28	0.641565	0.883146
Km	ATP	6.3.5.3	1.5	1.5	0.25044	0.585195
Km	ATP	6.3.5.4	0.2, 0.2	0.2	0.714764	0.91365
Km	ATP	2.3.3.8	0.047, 0.12, 41	0.613792	0.449497	0.775164
Km	ATP	2.5.1.6	0.031	0.031	0.941748	0.985562
Km	ATP	2.5.1.17	0.0063, 0.0068, 0.0069, 0.0069, 0.00719, 0.00735	0.00689859	0.986422	0.996751
Km	ATP	2.7.1.2	2.3e-07, 3.5e-07, 4.6e-07, 5.7e-07, 0.04, 0.16, 0.27, 0.41, 0.45, 0.46, 0.63, 1.52, 2.21, 2.26, 2.6	0.0127553	0.975181	0.994009
Km	ATP	2.7.1.6	0.034, 0.034, 0.1, 0.2, 0.309, 0.342	0.116055	0.811975	0.948009
Km	ATP	2.7.1.11	0.037, 0.0425, 0.0498, 0.0498, 0.07, 0.12, 0.16, 0.169	0.0738613	0.871553	0.966274
Km	ATP	2.7.1.15	0.029, 0.07, 0.08, 0.1, 0.16	0.0763732	0.867763	0.965167
Km	ATP	2.7.1.23	0.9, 1.7, 3.3	1.71554	0.226088	0.552277
Km	ATP	2.7.1.24	0.19	0.19	0.725105	0.917612
Km	ATP	2.7.1.25	0.08, 0.23, 0.26, 0.36, 0.38, 0.45	0.257938	0.660211	0.891353
Km	ATP	2.7.1.32	0.486, 0.65, 0.76	0.621519	0.446403	0.772976
Km	ATP	2.7.1.35	0.012, 0.02, 0.025, 0.5	0.0416179	0.923326	0.980713
Km	ATP	2.7.1.36	0.074, 0.074, 0.1784, 0.38, 0.41, 0.44, 0.51	0.230102	0.685341	0.901928
Km	ATP	2.7.1.59	1.8	1.8	0.21779	0.540366
Km	ATP	2.7.1.60	4.4	4.4	0.102256	0.324756
Km	ATP	2.7.1.68	0.002, 0.005, 0.025	0.00629961	0.987586	0.997032
Km	ATP	2.7.1.74	0.001, 0.0034, 0.0035, 0.0132, 0.019, 0.093, 0.097	0.0115199	0.977531	0.994586
Km	ATP	2.7.1.105	0.22, 0.4	0.296648	0.628177	0.877053
Km	ATP	2.7.1.107	0.13, 0.135, 0.15, 0.2, 0.245, 0.45, 0.5, 1.6	0.287315	0.635613	0.880459
Km	ATP	2.7.1.113	0.0085, 0.0085, 0.02, 0.269, 0.269	0.0401675	0.9258	0.981372
Km	ATP	2.7.1.127	2.5	2.5	0.166992	0.458424
Km	ATP	2.7.1.149	0.00394, 0.06705, 0.09418	0.0291934	0.944956	0.986392
Km	ATP	2.7.1.151	0.017	0.017	0.967192	0.992031
Km	ATP	2.7.1.154	0.015, 0.032, 0.054	0.0295945	0.944242	0.986208
Km	ATP	2.7.1.158	0.021	0.021	0.959783	0.990174
Km	ATP	2.7.4.2	0.107	0.107	0.824063	0.95187
Km	ATP	2.7.4.6	0.2	0.2	0.714764	0.91365
Km	ATP	2.7.4.9	0.006, 0.027, 0.033, 0.069, 0.25	0.0391709	0.927507	0.981826
Km	ATP	2.7.4.14	0.204, 0.25, 0.36	0.26381	0.655143	0.889154
Km	ATP	2.7.6.1	0.007, 0.14	0.031305	0.941209	0.985422
Km	ATP	2.7.6.2	1.2	1.2	0.294605	0.638136
Km	ATP	2.7.7.2	0.0153	0.0153	0.970376	0.992822
Km	ATP	2.7.7.4	0.1, 0.15	0.122474	0.803616	0.945291
Km	ATP	3.6.1.3	0.88	0.88	0.362861	0.706291
Km	ATP	3.6.1.15	0.005, 0.211, 0.225, 0.704	0.113698	0.815087	0.949011
Km	ATP	4.1.1.33	0.69	0.69	0.420739	0.754112
Km	ATP	6.1.1.10	0.085, 0.085	0.085	0.854992	0.961384
Km	ATP	6.2.1.1	0.245	0.245	0.671658	0.896237
Km	ATP	6.3.2.3	0.012, 0.07, 0.07, 0.248	0.0617956	0.890233	0.971627
Km	ATP	6.3.2.17	0.046, 0.046, 0.25	0.0808758	0.86105	0.963189
Km	ATP	6.3.3.2	0.02, 0.022, 0.022	0.021312	0.95921	0.990029
Km	ATP	6.3.4.2	0.002	0.002	0.996025	0.999056
Km	ATP	6.3.4.3	0.0302, 0.04, 0.2	0.0622824	0.889463	0.97141
Km	ATP	6.3.4.16	0.26, 0.47, 0.55	0.406579	0.552104	0.838834
Km	ATP	6.3.5.1	0.015, 0.089, 0.154	0.0590202	0.894643	0.972867
Km	ATP	6.4.1.1	0.22, 0.25	0.234521	0.681225	0.900233
Km	ATP	6.4.1.2	0.052, 0.12, 0.125, 0.147	0.103479	0.828862	0.95338
Km	ATP	6.4.1.3	0.08	0.08	0.862347	0.963573
Km	ATP	6.4.1.4	0.045	0.045	0.917609	0.979178
Ki	ATP	1.1.1.40	4.77, 5.91, 17.27, 20.6, 23.2	11.84	0.04061	0.151629
Ki	ATP	2.7.1.11	1.6, 2, 2, 3, 5.3, 5.3, 8.5, 8.5	3.74832	0.117937	0.360844
Ki	ATP	2.7.1.15	1.2, 4.4, 10.3, 16.9, 18.91	7.04709	0.0663958	0.23094
Ki	ATP	2.7.7.4	1, 1.1	1.04881	0.323341	0.66862
Ki	ATP	2.7.8.11	1.4	1.4	0.263613	0.601838
Ki	ATP	4.6.1.2	2.3	2.3	0.178916	0.479186
Km	NADP+	1.1.1.10	0.003	0.003	0.995031	0.994471
Km	NADP+	1.1.1.42	0.0037, 0.0056	0.00455192	0.992479	0.991635
Km	NADP+	1.1.1.47	0.026	0.026	0.958512	0.954034
Km	NADP+	1.2.1.5	1.4	1.4	0.300241	0.278216
Km	NADP+	1.5.1.5	0.008	0.008	0.986857	0.985392
Km	NADP+	1.5.1.20	0.537	0.537	0.527991	0.501225
Km	NADP+	1.1.1.40	0.00139, 0.0026, 0.0031, 0.005, 0.0053, 0.009, 0.0092	0.0042387	0.992993	0.992207
Km	NADP+	1.1.1.44	0.018, 0.03, 0.03, 0.03	0.0264034	0.957896	0.953354
Km	NADP+	1.1.1.49	0.006, 0.00694, 0.00707, 0.00707, 0.0071, 0.0072, 0.012, 0.013, 0.02, 0.025, 0.03, 0.21, 4.67	0.0217528	0.965053	0.961252
Km	NADP+	1.1.1.146	6.3e-06, 0.00042	5.14393e-05	0.999914	0.999905
Km	NADP+	1.1.1.300	0.0004, 0.001, 0.0012, 0.0032, 0.0032, 0.8, 0.00069, 0.027	0.00405607	0.993293	0.99254
Km	NADP+	1.5.1.2	1.26, 3.06	1.96357	0.234255	0.215579
