## Supplemental Table 2 for "Trans-omic analysis reveals allosteric and gene regulation-axes for altered glucose-responsive liver metabolism associated with obesity"

### Sheet: Readme
Table S2: Lipidomic data. (fig. S4)
Sheet: Raw		Lipidomic data in the liver of WT and ob/ob mice following oral glucose administration measured by liquid chromatography mass spectrometry.
	Column A to B	Name of lipids.
	Column C	lipids analyzed in this study (TRUE) and not analyzed (FALSE).
	Column D to AG	Amount of lipids. The number indicates the sample number of mice.
Sheet: Analysis		The result of our lipidomic analysis in the liver of WT and ob/ob mice following oral glucose administration.
	Column A to C	Same as the column A to C of Raw sheet.
	Column D to H	Properties of differences of the amounts of lipids at 0 min between WT mice and ob/ob mice
	Column G	Lipid larger in ob/ob mice than WT mice (TRUE), otherwise (FALSE)
	Column H	Lipid larger in WT mice than ob/ob mice (TRUE), otherwise (FALSE)
	Column I to V	Properties of glucose-responsive lipids in WT mice.
	Column U	An increased lipid (1), a decreased lipid (-1), and a unchanged lipid (0).
	Column V	T1/2 of a lipid in WT mice. We caluculated only for glucose-responsive lipid.
	Column W to AJ	Properties of glucose-responsive lipids in ob/ob mice.
		Same as the column I to V.
	Column AK	Common to both WT mice and ob/ob mice (TRUE), otherwise (FALSE).
	Column AL	WT mice-specific (TRUE), otherwise (FALSE).
	Column AM	ob/ob mice-specific (TRUE), otherwise (FALSE).
	Column AN	Opposite between WT mice and ob/ob mice (TRUE), otherwise (FALSE).

### Sheet: Raw
Name	Long form	Analysed molecule	WT mice at 0 min No.1 (a. u.)	WT mice at 0 min No.2 (a. u.)	WT mice at 0 min No.3 (a. u.)	WT mice at 20 min No.1 (a. u.)	WT mice at 20 min No.2 (a. u.)	WT mice at 20 min No.3 (a. u.)	WT mice at 60 min No.1 (a. u.)	WT mice at 60 min No.2 (a. u.)	WT mice at 60 min No.3 (a. u.)	WT mice at 120 min No.1 (a. u.)	WT mice at 120 min No.2 (a. u.)	WT mice at 120 min No.3 (a. u.)	WT mice at 240 min No.1 (a. u.)	WT mice at 240 min No.2 (a. u.)	WT mice at 240 min No.3 (a. u.)	ob/ob mice at 0 min No.1 (a. u.)	ob/ob mice at 0 min No.2 (a. u.)	ob/ob mice at 0 min No.3 (a. u.)	ob/ob mice at 20 min No.1 (a. u.)	ob/ob mice at 20 min No.2 (a. u.)	ob/ob mice at 20 min No.3 (a. u.)	ob/ob mice at 60 min No.1 (a. u.)	ob/ob mice at 60 min No.2 (a. u.)	ob/ob mice at 60 min No.3 (a. u.)	ob/ob mice at 120 min No.1 (a. u.)	ob/ob mice at 120 min No.2 (a. u.)	ob/ob mice at 120 min No.3 (a. u.)	ob/ob mice at 240 min No.1 (a. u.)	ob/ob mice at 240 min No.2 (a. u.)	ob/ob mice at 240 min No.3 (a. u.)
FA	Fatty acid	TRUE	10.2475	9.57949	11.3502	6.88193	7.3833	11.3874	10.6267	9.05684	13.7145	8.675	11.3722	8.90486	9.26575	8.14841	16.5248	6.04446	5.63522	5.85918	6.67994	6.96433	8.02944	4.97542	6.72105	6.56837	7.31842	9.83844	5.8183	9.18171	8.26725	9.85901
BA	Bile acid	TRUE	0.196594	0.187748	0.117123	0.328328	0.260518	0.315072	0.153757	0.135301	0.23821	0.153367	0.112448	0.161586	0.251968	0.386784	0.226403	0.134721	0.209709	0.34295	0.423621	0.672105	0.781589	0.107195	0.128233	0.190996	0.140912	0.221955	0.139829	0.102548	0.140751	0.142773
AC	Acylcarnitine	TRUE	0.896969	0.506736	0.602441	0.651648	0.351623	0.787583	3.40493	0.830107	1.57189	1.27591	0.999211	1.23908	0.846689	1.10829	0.709251	1.56389	2.36192	2.18796	1.75663	1.22351	1.55229	1.31978	1.07396	1.40688	1.24071	2.67548	1.52981	2.54467	2.30998	1.4893
PC	Phosphatidylcholine	TRUE	11.1307	9.94514	10.5576	8.77294	9.38222	8.40872	11.0468	9.2651	12.6892	10.2008	12.2061	9.63825	11.8917	11.4525	11.8337	9.54364	8.68348	7.69154	7.18575	10.8379	11.431	8.51199	9.95041	11.1815	9.92725	11.8976	7.7098	11.2467	10.5969	10.7996
PE	Phosphatidylethanolamine	TRUE	14.152	13.3698	13.9642	10.6421	14.6382	9.01285	15.3506	11.4325	16.3141	14.0144	15.9082	13.0928	15.937	17.523	15.7885	8.50956	7.89099	7.39452	7.53072	11.1104	11.0006	8.77046	9.01311	10.1223	9.64101	10.5694	7.25898	10.3518	9.70047	10.5623
PS	Phosphatidylserine	TRUE	0.25865	0.328696	0.352371	0.255057	0.274617	0.218784	0.360132	0.232096	0.323878	0.312826	0.329172	0.321281	0.343533	0.374821	0.284546	0.175659	0.150041	0.173875	0.13568	0.300081	0.264418	0.205492	0.20668	0.278926	0.179781	0.316228	0.165733	0.223904	0.188928	0.224332
PI	Phosphatidylinositol	TRUE	5.77655	5.71559	6.11534	5.56887	5.17923	4.37432	6.93935	5.35068	7.55715	6.05464	7.23248	5.76141	6.71052	6.38991	8.08928	5.05921	4.28207	4.44651	4.65418	6.36639	5.65532	4.06674	5.77763	8.028	5.77649	7.31217	4.70927	6.83736	6.55277	6.3376
PG	Phosphatidylglycerol	TRUE	0.0947566	0.227404	0.16649	0.0972927	0.0984805	0.0792048	0.187786	0.0948905	0.112767	0.118452	0.118226	0.106747	0.112087	0.153628	0.140502	0.067864	0.0722479	0.05371	0.0681885	0.134536	0.140875	0.0662496	0.0852904	0.122883	0.103434	0.0930602	0.0596414	0.0845238	0.0915074	0.100923
BMP	Bis(monoacylglycero)phosphate	TRUE	0.426019	0.373298	0.5056	0.332873	0.36735	0.309637	0.498031	0.269756	0.400804	0.411126	0.442747	0.390492	0.471206	0.537864	0.440698	0.201028	0.254068	0.222123	0.212547	0.494537	0.569165	0.201738	0.293458	0.468727	0.301381	0.360884	0.236087	0.286709	0.292552	0.334
LPC	Lysophosphatidylcholine	TRUE	1.01554	1.24252	1.11896	0.83297	0.987516	0.860867	0.882214	0.818259	1.19964	0.899462	1.19099	0.823248	1.22568	1.29725	1.38001	0.480177	0.523363	0.423639	0.488865	0.818854	0.673266	0.346681	0.451444	0.697862	0.539017	0.540609	0.373998	0.553155	0.730509	0.757946
LPE	Lysophosphatidylethanolamine	TRUE	0.647589	0.54108	0.383462	0.506497	0.455635	0.465231	0.540776	0.496774	0.579134	0.572342	0.577319	0.495537	0.609918	0.646855	0.770707	0.239768	0.244881	0.228909	0.225797	0.317351	0.269973	0.21008	0.237028	0.309198	0.241972	0.332437	0.18492	0.318951	0.356724	0.400835
LPI	Lysophosphatidylinositol	TRUE	0.112652	0.170072	0.131833	0.0659439	0.138719	0.128125	0.0975687	0.0874855	0.125005	0.0987686	0.171209	0.11554	0.131439	0.162268	0.271638	0.058614	0.0547031	0.0699306	0.0751623	0.144268	0.0906576	0.0436566	0.0616868	0.125671	0.0553173	0.0919576	0.0374158	0.0832923	0.0972267	0.10003
HexCer	Hexosyl ceramide	TRUE	0.245131	0.266419	0.311361	0.257932	0.297394	0.217037	0.353516	0.248916	0.382884	0.2437	0.272243	0.324118	0.301712	0.347241	0.408828	0.269991	0.18513	0.243392	0.199141	0.394161	0.516393	0.223149	0.321227	0.566814	0.247619	0.461332	0.183561	0.313689	0.267737	0.281798
Cer	Ceramide	TRUE	5.87826	4.81734	5.4895	4.33245	3.8248	5.25586	5.27259	5.22818	5.6962	4.6208	4.81061	5.46358	5.60849	5.92415	6.66667	2.55722	2.76718	2.77323	2.33065	3.7233	3.41433	3.68335	3.44206	3.49588	3.77729	3.83796	2.75238	3.54384	3.60204	4.14113
SM	Sphingomyelin	TRUE	1.09923	1.09462	1.18404	0.811453	0.865934	0.671494	1.01129	0.827674	1.09402	0.890909	1.13491	0.894539	1.13736	1.37822	1.15418	0.612607	0.586011	0.514011	0.496304	0.917704	0.903021	0.663538	0.742126	0.849922	0.649324	0.948354	0.497038	0.758251	0.733514	0.701462
TG	Triacylglycerol	TRUE	0.208101	0.157884	0.179635	0.282742	0.0842951	0.351527	0.204093	0.248685	0.330884	0.161854	0.175091	0.288267	0.146262	0.063144	0.241142	1.13263	1.27819	1.77581	1.01417	0.393326	0.528703	1.37143	0.966496	0.65649	0.936124	0.97449	1.16791	1.08951	0.95888	1.11377

### Sheet: Analysis
			Difference between WT mice and ob/ob mice at 0 min					Difference between 0 min and 20 min in WT mice			Difference between 0 min and 60 min in WT mice			Difference between 0 min and 120 min in WT mice			Difference between 0 min and 240 min in WT mice			Response of WT mice		Difference between 0 min and 20 min in ob/ob mice			Difference between 0 min and 60 min in ob/ob mice			Difference between 0 min and 120 min in ob/ob mice			Difference between 0 min and 240 min in ob/ob mice			Response of ob/ob mice		Comparison between the responses of WT mice and ob/ob mice
Name	Long form	Analysed molecule	Fold change	P value	Q value	Larger in ob/ob mice than WT mice	Larger in WT mice than ob/ob mice	Fold change	P value	Q value	Fold change	P value	Q value	Fold change	P value	Q value	Fold change	P value	Q value	Response	T1/2	Fold change	P value	Q value	Fold change	P value	Q value	Fold change	P value	Q value	Fold change	P value	Q value	Response	T1/2	Common response	WT mice specific response	ob/ob mice specific response	Opposite response
FA	Fatty acid	TRUE	0.562553	0.00974314	0.0320054	FALSE	TRUE	0.8228	0.326166	0.561383	1.07123	0.65303	0.788565	0.928628	0.510286	0.702329	1.08858	0.761549	0.84033	0		1.23575	0.068695	0.344844	1.04139	0.709707	0.811094	1.30996	0.261666	0.537287	1.557	0.0148702	0.228387	0		FALSE	FALSE	FALSE	FALSE
BA	Bile acid	TRUE	1.37074	0.424118	0.424118	FALSE	FALSE	1.80256	0.0157736	0.228387	1.05146	0.842498	0.903187	0.852305	0.457468	0.643472	1.72525	0.119161	0.492019	0		2.73112	0.0435669	0.309809	0.620362	0.288729	0.551602	0.731323	0.429173	0.624251	0.561658	0.237688	0.524827	0		FALSE	FALSE	FALSE	FALSE
AC	Acylcarnitine	TRUE	3.04752	0.0160709	0.0392782	TRUE	FALSE	0.892684	0.70179	0.809271	2.89457	0.237812	0.524827	1.75172	0.0298871	0.273253	1.32804	0.256355	0.537287	0		0.741347	0.153321	0.501098	0.621649	0.0700465	0.344844	0.890776	0.685646	0.805162	1.03765	0.858339	0.903187	0		FALSE	FALSE	FALSE	FALSE
PC	Phosphatidylcholine	TRUE	0.819343	0.049175	0.0655667	FALSE	FALSE	0.83974	0.0203212	0.228387	1.04323	0.698212	0.809271	1.01302	0.883033	0.904226	1.11205	0.0590507	0.343568	0		1.13643	0.478101	0.665184	1.14373	0.264446	0.537287	1.13951	0.434743	0.625173	1.25945	0.040107	0.301982	0		FALSE	FALSE	FALSE	FALSE
PE	Phosphatidylethanolamine	TRUE	0.573568	0.000213992	0.00171194	FALSE	TRUE	0.82662	0.286828	0.551602	1.03884	0.754862	0.84033	1.03686	0.606621	0.749318	1.18711	0.0287345	0.273253	0		1.24571	0.234719	0.524827	1.17276	0.0636154	0.344844	1.15441	0.340566	0.561383	1.28659	0.00609878	0.228387	0		FALSE	FALSE	FALSE	FALSE
PS	Phosphatidylserine	TRUE	0.531622	0.0270396	0.0432634	FALSE	TRUE	0.796473	0.138901	0.501098	0.974875	0.876751	0.904226	1.02507	0.807701	0.87615	1.06724	0.614676	0.749319	0		1.40155	0.311489	0.561383	1.38337	0.107244	0.479949	1.32461	0.37705	0.574552	1.27541	0.0384217	0.301982	0		FALSE	FALSE	FALSE	FALSE
PI	Phosphatidylinositol	TRUE	0.783065	0.0171842	0.0392782	FALSE	FALSE	0.858863	0.131011	0.501098	1.1272	0.373788	0.574552	1.08184	0.398851	0.586816	1.20345	0.14267	0.501098	0		1.20947	0.182777	0.501098	1.29625	0.356906	0.571049	1.29085	0.212672	0.513622	1.43081	0.00402924	0.228387	0		FALSE	FALSE	FALSE	FALSE
PG	Phosphatidylglycerol	TRUE	0.396647	0.121511	0.13887	FALSE	FALSE	0.562729	0.201723	0.505518	0.809255	0.553475	0.731915	0.702802	0.333675	0.561383	0.831304	0.554654	0.731915	0		1.77276	0.158663	0.501098	1.41585	0.242995	0.527175	1.3215	0.253233	0.537287	1.42891	0.0204442	0.228387	0		FALSE	FALSE	FALSE	FALSE
BMP	Bis(monoacylglycero)phosphate	TRUE	0.518974	0.0204731	0.0409462	FALSE	TRUE	0.773888	0.109282	0.479949	0.895529	0.591763	0.749318	0.953598	0.663468	0.793681	1.111	0.375431	0.574552	0		1.88455	0.205367	0.505518	1.42336	0.346299	0.561383	1.32653	0.166445	0.501098	1.34855	0.0214113	0.228387	0		FALSE	FALSE	FALSE	FALSE
LPC	Lysophosphatidylcholine	TRUE	0.422613	0.00399078	0.0212841	FALSE	TRUE	0.793998	0.0511444	0.327324	0.858778	0.320535	0.561383	0.862801	0.314397	0.561383	1.15573	0.100801	0.477873	0		1.38804	0.185591	0.501098	1.04821	0.849171	0.903187	1.01853	0.896503	0.910733	1.43052	0.0680558	0.344844	0		FALSE	FALSE	FALSE	FALSE
LPE	Lysophosphatidylethanolamine	TRUE	0.453879	0.0644161	0.0792814	FALSE	FALSE	0.907916	0.596225	0.749318	1.02834	0.867906	0.903187	1.04648	0.787538	0.86158	1.28964	0.182888	0.501098	0		1.13953	0.335517	0.561383	1.05991	0.679247	0.805033	1.06414	0.757031	0.84033	1.50865	0.0320566	0.273549	0		FALSE	FALSE	FALSE	FALSE
LPI	Lysophosphatidylinositol	TRUE	0.442033	0.0370756	0.0539281	FALSE	TRUE	0.802756	0.394008	0.586431	0.74793	0.171371	0.501098	0.929951	0.744959	0.84033	1.36373	0.362808	0.573326	0		1.69218	0.176052	0.501098	1.26067	0.589843	0.749318	1.00787	0.979298	0.987009	1.53098	0.0096681	0.228387	0		FALSE	FALSE	FALSE	FALSE
HexCer	Hexosyl ceramide	TRUE	0.848831	0.265647	0.283356	FALSE	FALSE	0.938574	0.608821	0.749318	1.19735	0.319481	0.561383	1.02084	0.861107	0.903187	1.28541	0.112488	0.479949	0		1.58865	0.273355	0.546711	1.5908	0.309205	0.561383	1.27773	0.527161	0.717836	1.2358	0.147286	0.501098	0		FALSE	FALSE	FALSE	FALSE
Cer	Ceramide	TRUE	0.500314	0.0100017	0.0320054	FALSE	TRUE	0.828732	0.156958	0.501098	1.00073	0.991561	0.991561	0.920291	0.346479	0.561383	1.12445	0.202489	0.505518	0		1.16927	0.39256	0.586431	1.31166	0.00118057	0.151113	1.28033	0.160153	0.501098	1.39387	0.0201411	0.228387	0		FALSE	FALSE	FALSE	FALSE
SM	Sphingomyelin	TRUE	0.507012	0.000178846	0.00171194	FALSE	TRUE	0.69537	0.0137497	0.228387	0.868289	0.191826	0.501098	0.864552	0.19121	0.501098	1.08641	0.338459	0.561383	0		1.35291	0.279943	0.551272	1.31703	0.0582205	0.343568	1.2231	0.439574	0.625173	1.28062	0.0160079	0.228387	0		FALSE	FALSE	FALSE	FALSE
TG	Triacylglycerol	TRUE	7.67315	0.0242572	0.0431238	TRUE	FALSE	1.31697	0.548347	0.731915	1.43628	0.154708	0.501098	1.14587	0.585786	0.749318	0.825754	0.605917	0.749318	0		0.462474	0.0504925	0.327324	0.715234	0.234799	0.524827	0.735323	0.189785	0.501098	0.755301	0.217057	0.514506	0		FALSE	FALSE	FALSE	FALSE
