## Supplemental Table 9 for "Trans-omic analysis reveals allosteric and gene regulation-axes for altered glucose-responsive liver metabolism associated with obesity"

### Sheet: Sheet1
Table S9: Overlap between the inferred genes of TF and those predicted from experimental ChIP data (fig. S6).
TRANSFAC Motif ID	ChIP-Atlas symbol	P value (Too small number is described as 0)	log10(P value)
V$CPBP_Q6	Klf6	0.00115076	-2.93901
V$SP1_Q6_01	Sp1	0	-1304.33
V$GKLF_Q4	Klf4	0	-514.084
V$RNF96_01	Trim28	0	-363.222
V$CTCF_01	Ctcf	0	-438.889
V$TATA_01	Tbp	2.08103e-266	-265.682
V$ZFX_01	Pcgf2	4.98629e-87	-86.3022
V$IRF1_Q5	Irf1	4.9933e-294	-293.302
V$DRI1_01	Arid3a	0	-424.449
V$ERALPHA_Q6_01	Esr1	0	-1930.57
V$XBP1_01	Xbp1	0	-728.185
V$SREBP_Q6	Srebf1	7.49037e-92	-91.1255
V$HIF1A_Q5	Hif1a	1.23986e-238	-237.907
V$HES1_Q6	Hes1	7.14492e-230	-229.146
V$RELA_Q6	Rela	1.50761e-269	-268.822
V$CREB1_Q6	Creb1	2.44282e-277	-276.612
V$CREBP1_01	Atf2	0	-375.532
V$SP1_Q6_01	Sp3	0	-590.913
V$NFAT1_Q4	Nfatc2	1.35423e-81	-80.8683
V$MAZ_Q6_01	Maz	0	-517.968
V$EGR1_Q6	Egr1	4.57092e-68	-67.34
V$FOXO1_08	Foxo1	1.27592e-291	-290.894
V$HMGIY_Q3	Hmga2	0.0787295	-1.10386
V$COE1_Q6	Ebf1	1.42519e-127	-126.846
V$P53_04	Trp53	5.13721e-249	-248.289
